# Challenges in the discovery of tumor-specific alternative splicing-derived cell-surface antigens in glioma

**DOI:** 10.1101/2023.10.26.564156

**Authors:** Takahide Nejo, Lin Wang, Kevin K. Leung, Albert Wang, Senthilnath Lakshmanachetty, Marco Gallus, Darwin W. Kwok, Chibo Hong, Lee H. Chen, Diego A. Carrera, Michael Y. Zhang, Nicholas O. Stevers, Gabriella C. Maldonado, Akane Yamamichi, Payal Watchmaker, Akul Naik, Anny Shai, Joanna J. Phillips, Susan M. Chang, Arun P. Wiita, James A. Wells, Joseph F. Costello, Aaron A. Diaz, Hideho Okada

**Affiliations:** Department of Neurological Surgery, University of California, San Francisco, CA, USA; Department of Pharmaceutical Chemistry, University of California, San Francisco, CA, USA; Department of Laboratory Medicine, University of California, San Francisco, CA, USA; Helen Diller Family Comprehensive Cancer Center, University of California, San Francisco, CA, USA; Department of Pathology, University of California, San Francisco, CA, USA; Department of Bioengineering and Therapeutic Sciences, University of California, San Francisco, CA, USA; Chan Zuckerberg Biohub, CA, USA; The Parker Institute for Cancer Immunotherapy, CA, USA; Department of Cellular and Molecular Pharmacology, University of California, San Francisco, CA, USA

**Keywords:** Glioma, Alternative splicing, Neoantigen, Neojunction, Bulk RNA-sequencing, Long-read sequencing, Intratumoral heterogeneity, Proteomics

## Abstract

**Background:** Despite advancements in cancer immunotherapy, solid tumors remain formidable challenges. In glioma, profound inter-and intra-tumoral heterogeneity of antigen landscape hampers therapeutic development. Therefore, it is critical to consider alternative sources to expand the repertoire of targetable (neo-)antigens and improve therapeutic outcomes. Accumulating evidence suggests that tumor-specific alternative splicing (AS) could be an untapped reservoir of neoantigens.

**Results:** In this study, we investigated tumor-specific AS events in glioma, focusing on those predicted to generate major histocompatibility complex (MHC)-presentation-independent, cell-surface neoantigens that could be targeted by antibodies and chimeric antigen receptor (CAR)-T cells. We systematically analyzed bulk RNA-sequencing datasets comparing 429 tumor samples (from The Cancer Genome Atlas [TCGA]) and 9,166 normal tissue samples (from the Genotype-Tissue Expression project [GTEx]), and identified 13 AS events in 7 genes predicted to be expressed in more than 10% of the patients, including *PTPRZ1* and *BCAN*, which were corroborated by an external RNA-sequencing dataset. Subsequently, we validated our predictions and elucidated the complexity of the isoforms using full-length transcript amplicon sequencing on patient-derived glioblastoma cells. However, analyses of the RNA-sequencing datasets of spatially mapped and longitudinally collected clinical tumor samples unveiled remarkable spatiotemporal heterogeneity of the candidate AS events. Furthermore, proteomics analysis did not reveal any peptide spectra matching the putative neoantigens.

**Conclusions:** Our investigation illustrated the diverse characteristics of the tumor-specific AS events and the challenges of antigen exploration due to their notable spatiotemporal heterogeneity and elusive nature at the protein levels. Redirecting future efforts toward intracellular, MHC-presented antigens could offer a more viable avenue.
