## Supplementary Table S1 for "Challenges in the discovery of tumor-specific alternative splicing-derived cell-surface antigens in glioma"

### Sheet: 20230827_altspl_cell_surface_pa
Supplementary Table S1. TCGA sample list analyzed in this study.
Sample_Barcode	Study	Tumor_WHO_Grade	Histology	IDH_Status	Chr_1p19q_Status	ABSOLUTE_Tumor_Purity (0–1)	Class
TCGA-CS-4938	TCGA-LGG	G2	astrocytoma	Mutant	non-codel	0.79	IDH-A
TCGA-CS-4941	TCGA-LGG	G3	astrocytoma	WT	non-codel	0.61	IDHwt
TCGA-CS-4942	TCGA-LGG	G3	astrocytoma	Mutant	non-codel	0.76	IDH-A
TCGA-CS-4943	TCGA-LGG	G3	astrocytoma	Mutant	non-codel	0.83	IDH-A
TCGA-CS-4944	TCGA-LGG	G2	astrocytoma	Mutant	non-codel	0.74	IDH-A
TCGA-CS-5390	TCGA-LGG	G2	oligodendroglioma	Mutant	codel	0.85	IDH-O
TCGA-CS-5394	TCGA-LGG	G3	astrocytoma	Mutant	non-codel	0.92	IDH-A
TCGA-CS-5395	TCGA-LGG	G2	oligodendroglioma	WT	non-codel	0.81	IDHwt
TCGA-CS-5396	TCGA-LGG	G3	oligodendroglioma	Mutant	codel	0.89	IDH-O
TCGA-CS-5397	TCGA-LGG	G3	astrocytoma	WT	non-codel	0.65	IDHwt
TCGA-CS-6186	TCGA-LGG	G3	oligoastrocytoma	WT	non-codel	0.89	IDHwt
TCGA-CS-6188	TCGA-LGG	G3	astrocytoma	WT	non-codel	0.68	IDHwt
TCGA-CS-6668	TCGA-LGG	G2	oligodendroglioma	Mutant	codel	0.98	IDH-O
TCGA-CS-6670	TCGA-LGG	G3	oligodendroglioma	Mutant	codel	0.82	IDH-O
TCGA-DB-5273	TCGA-LGG	G3	astrocytoma	Mutant	non-codel	0.71	IDH-A
TCGA-DB-5274	TCGA-LGG	G3	oligoastrocytoma	Mutant	codel	0.82	IDH-O
TCGA-DB-5275	TCGA-LGG	G3	oligoastrocytoma	Mutant	non-codel	1	IDH-A
TCGA-DB-5277	TCGA-LGG	G3	astrocytoma	Mutant	non-codel	0.9	IDH-A
TCGA-DB-5278	TCGA-LGG	G2	oligodendroglioma	Mutant	codel	0.78	IDH-O
TCGA-DB-5279	TCGA-LGG	G2	oligodendroglioma	Mutant	codel	0.83	IDH-O
TCGA-DB-5280	TCGA-LGG	G2	oligoastrocytoma	Mutant	non-codel	0.88	IDH-A
TCGA-DB-A4XA	TCGA-LGG	G2	oligoastrocytoma	Mutant	codel	1	IDH-O
TCGA-DB-A4XB	TCGA-LGG	G3	astrocytoma	Mutant	non-codel	0.9	IDH-A
TCGA-DB-A4XC	TCGA-LGG	G2	oligoastrocytoma	Mutant	non-codel	1	IDH-A
TCGA-DB-A4XG	TCGA-LGG	G3	oligodendroglioma	Mutant	codel	0.92	IDH-O
TCGA-DB-A64L	TCGA-LGG	G2	oligodendroglioma	Mutant	codel	0.61	IDH-O
TCGA-DB-A64O	TCGA-LGG	G2	oligoastrocytoma	WT	non-codel	1	IDHwt
TCGA-DB-A64P	TCGA-LGG	G3	oligodendroglioma	Mutant	codel	0.87	IDH-O
TCGA-DB-A64Q	TCGA-LGG	G2	oligoastrocytoma	Mutant	codel	0.82	IDH-O
TCGA-DB-A64R	TCGA-LGG	G2	oligodendroglioma	Mutant	codel	0.96	IDH-O
TCGA-DB-A64S	TCGA-LGG	G2	oligoastrocytoma	Mutant	non-codel	0.87	IDH-A
TCGA-DB-A64U	TCGA-LGG	G2	oligoastrocytoma	Mutant	codel	0.78	IDH-O
TCGA-DB-A64V	TCGA-LGG	G2	oligodendroglioma	Mutant	codel	1	IDH-O
TCGA-DB-A64W	TCGA-LGG	G3	oligoastrocytoma	Mutant	codel	0.8	IDH-O
TCGA-DB-A75K	TCGA-LGG	G3	oligoastrocytoma	Mutant	codel	0.84	IDH-O
TCGA-DB-A75L	TCGA-LGG	G3	astrocytoma	Mutant	non-codel	0.71	IDH-A
TCGA-DB-A75O	TCGA-LGG	G3	astrocytoma	Mutant	non-codel	1	IDH-A
TCGA-DB-A75P	TCGA-LGG	G2	astrocytoma	WT	non-codel	0.7	IDHwt
TCGA-DH-5140	TCGA-LGG	G3	oligoastrocytoma	WT	non-codel	0.78	IDHwt
TCGA-DH-5141	TCGA-LGG	G3	oligodendroglioma	Mutant	codel	0.79	IDH-O
TCGA-DH-5142	TCGA-LGG	G3	astrocytoma	Mutant	non-codel	0.77	IDH-A
TCGA-DH-5144	TCGA-LGG	G3	oligodendroglioma	Mutant	codel	0.92	IDH-O
TCGA-DH-A669	TCGA-LGG	G3	oligodendroglioma	Mutant	codel	0.77	IDH-O
TCGA-DH-A66B	TCGA-LGG	G3	astrocytoma	Mutant	non-codel	1	IDH-A
TCGA-DH-A66D	TCGA-LGG	G3	astrocytoma	Mutant	non-codel	0.68	IDH-A
TCGA-DH-A7US	TCGA-LGG	G2	oligodendroglioma	Mutant	codel	0.74	IDH-O
TCGA-DH-A7UT	TCGA-LGG	G3	astrocytoma	Mutant	non-codel	0.69	IDH-A
TCGA-DH-A7UU	TCGA-LGG	G3	astrocytoma	Mutant	non-codel	0.75	IDH-A
TCGA-DU-5847	TCGA-LGG	G3	astrocytoma	WT	non-codel	0.76	IDHwt
TCGA-DU-5849	TCGA-LGG	G2	oligodendroglioma	Mutant	codel	0.95	IDH-O
TCGA-DU-5852	TCGA-LGG	G3	oligoastrocytoma	WT	non-codel	0.82	IDHwt
TCGA-DU-5853	TCGA-LGG	G2	oligoastrocytoma	Mutant	non-codel	0.83	IDH-A
TCGA-DU-5870	TCGA-LGG	G2	oligodendroglioma	Mutant	codel	0.81	IDH-O
TCGA-DU-5871	TCGA-LGG	G2	oligoastrocytoma	Mutant	non-codel	0.9	IDH-A
TCGA-DU-5872	TCGA-LGG	G2	oligoastrocytoma	Mutant	non-codel	0.82	IDH-A
TCGA-DU-5874	TCGA-LGG	G2	oligodendroglioma	Mutant	codel	0.96	IDH-O
TCGA-DU-6392	TCGA-LGG	G3	astrocytoma	WT	non-codel	0.78	IDHwt
TCGA-DU-6393	TCGA-LGG	G3	oligodendroglioma	Mutant	codel	0.96	IDH-O
TCGA-DU-6394	TCGA-LGG	G3	oligodendroglioma	Mutant	codel	0.98	IDH-O
TCGA-DU-6395	TCGA-LGG	G2	oligoastrocytoma	Mutant	non-codel	0.89	IDH-A
TCGA-DU-6396	TCGA-LGG	G3	oligoastrocytoma	Mutant	non-codel	0.63	IDH-A
TCGA-DU-6397	TCGA-LGG	G3	oligodendroglioma	Mutant	codel	0.78	IDH-O
TCGA-DU-6399	TCGA-LGG	G2	oligodendroglioma	Mutant	non-codel	0.73	IDH-A
TCGA-DU-6400	TCGA-LGG	G2	oligodendroglioma	Mutant	codel	0.91	IDH-O
TCGA-DU-6402	TCGA-LGG	G3	astrocytoma	WT	non-codel	0.64	IDHwt
TCGA-DU-6403	TCGA-LGG	G3	oligoastrocytoma	WT	non-codel	0.71	IDHwt
TCGA-DU-6405	TCGA-LGG	G3	astrocytoma	WT	non-codel	0.88	IDHwt
TCGA-DU-6406	TCGA-LGG	G3	oligoastrocytoma	WT	non-codel	0.98	IDHwt
TCGA-DU-6407	TCGA-LGG	G2	oligodendroglioma	Mutant	non-codel	0.8	IDH-A
TCGA-DU-6408	TCGA-LGG	G3	oligodendroglioma	Mutant	non-codel	0.85	IDH-A
TCGA-DU-6410	TCGA-LGG	G3	oligodendroglioma	Mutant	codel	0.97	IDH-O
TCGA-DU-6542	TCGA-LGG	G3	oligoastrocytoma	Mutant	non-codel	0.82	IDH-A
TCGA-DU-7006	TCGA-LGG	G3	astrocytoma	WT	non-codel	0.73	IDHwt
TCGA-DU-7007	TCGA-LGG	G2	astrocytoma	Mutant	non-codel	0.84	IDH-A
TCGA-DU-7008	TCGA-LGG	G2	oligodendroglioma	Mutant	non-codel	0.82	IDH-A
TCGA-DU-7010	TCGA-LGG	G3	astrocytoma	Mutant	non-codel	0.75	IDH-A
TCGA-DU-7013	TCGA-LGG	G3	astrocytoma	WT	non-codel	0.96	IDHwt
TCGA-DU-7018	TCGA-LGG	G3	oligodendroglioma	Mutant	codel	0.87	IDH-O
TCGA-DU-7019	TCGA-LGG	G3	oligoastrocytoma	Mutant	non-codel	0.74	IDH-A
TCGA-DU-7290	TCGA-LGG	G3	astrocytoma	WT	non-codel	0.68	IDHwt
TCGA-DU-7292	TCGA-LGG	G3	astrocytoma	WT	non-codel	0.66	IDHwt
TCGA-DU-7294	TCGA-LGG	G2	oligodendroglioma	Mutant	codel	0.93	IDH-O
TCGA-DU-7298	TCGA-LGG	G3	astrocytoma	Mutant	non-codel	0.76	IDH-A
TCGA-DU-7299	TCGA-LGG	G3	astrocytoma	Mutant	non-codel	0.68	IDH-A
TCGA-DU-7300	TCGA-LGG	G3	oligodendroglioma	Mutant	codel	0.67	IDH-O
TCGA-DU-7301	TCGA-LGG	G2	oligodendroglioma	Mutant	non-codel	0.88	IDH-A
TCGA-DU-7302	TCGA-LGG	G3	oligodendroglioma	Mutant	codel	0.89	IDH-O
TCGA-DU-7304	TCGA-LGG	G3	oligoastrocytoma	Mutant	non-codel	0.8	IDH-A
TCGA-DU-7306	TCGA-LGG	G2	oligoastrocytoma	Mutant	non-codel	0.85	IDH-A
TCGA-DU-8158	TCGA-LGG	G3	astrocytoma	WT	non-codel	0.7	IDHwt
TCGA-DU-8164	TCGA-LGG	G2	oligodendroglioma	Mutant	codel	0.91	IDH-O
TCGA-DU-8166	TCGA-LGG	G2	oligoastrocytoma	Mutant	non-codel	0.84	IDH-A
TCGA-DU-8168	TCGA-LGG	G3	oligodendroglioma	Mutant	codel	1	IDH-O
TCGA-DU-A5TP	TCGA-LGG	G3	astrocytoma	Mutant	non-codel	0.7	IDH-A
TCGA-DU-A5TR	TCGA-LGG	G2	oligoastrocytoma	Mutant	non-codel	0.72	IDH-A
TCGA-DU-A5TS	TCGA-LGG	G2	oligodendroglioma	Mutant	non-codel	0.78	IDH-A
TCGA-DU-A5TU	TCGA-LGG	G2	astrocytoma	Mutant	non-codel	0.81	IDH-A
TCGA-DU-A6S3	TCGA-LGG	G2	oligodendroglioma	Mutant	codel	1	IDH-O
TCGA-DU-A6S6	TCGA-LGG	G2	oligoastrocytoma	Mutant	codel	0.89	IDH-O
TCGA-DU-A6S7	TCGA-LGG	G3	astrocytoma	Mutant	non-codel	0.76	IDH-A
TCGA-DU-A6S8	TCGA-LGG	G3	oligodendroglioma	Mutant	codel	0.78	IDH-O
TCGA-DU-A76K	TCGA-LGG	G2	oligodendroglioma	WT	non-codel	0.61	IDHwt
TCGA-DU-A76L	TCGA-LGG	G3	oligodendroglioma	WT	non-codel	0.64	IDHwt
TCGA-DU-A76O	TCGA-LGG	G2	astrocytoma	Mutant	non-codel	0.71	IDH-A
TCGA-DU-A76R	TCGA-LGG	G3	oligodendroglioma	Mutant	codel	0.82	IDH-O
TCGA-DU-A7T6	TCGA-LGG	G3	oligodendroglioma	Mutant	codel	0.86	IDH-O
TCGA-DU-A7T8	TCGA-LGG	G3	oligoastrocytoma	Mutant	non-codel	0.78	IDH-A
TCGA-DU-A7TA	TCGA-LGG	G2	oligodendroglioma	Mutant	non-codel	0.75	IDH-A
TCGA-DU-A7TB	TCGA-LGG	G2	oligodendroglioma	WT	non-codel	0.68	IDHwt
TCGA-DU-A7TC	TCGA-LGG	G2	astrocytoma	Mutant	non-codel	0.64	IDH-A
TCGA-DU-A7TD	TCGA-LGG	G3	oligoastrocytoma	WT	non-codel	0.81	IDHwt
TCGA-DU-A7TJ	TCGA-LGG	G3	astrocytoma	WT	non-codel	0.87	IDHwt
TCGA-E1-5302	TCGA-LGG	G3	astrocytoma	Mutant	non-codel	0.83	IDH-A
TCGA-E1-5304	TCGA-LGG	G3	astrocytoma	Mutant	non-codel	0.95	IDH-A
TCGA-E1-5305	TCGA-LGG	G3	astrocytoma	Mutant	non-codel	0.77	IDH-A
TCGA-E1-5311	TCGA-LGG	G3	oligodendroglioma	Mutant	codel	0.85	IDH-O
TCGA-E1-5318	TCGA-LGG	G2	oligodendroglioma	Mutant	codel	0.82	IDH-O
TCGA-E1-5319	TCGA-LGG	G2	oligodendroglioma	Mutant	codel	0.7	IDH-O
TCGA-E1-5322	TCGA-LGG	G2	oligoastrocytoma	Mutant	non-codel	0.74	IDH-A
TCGA-E1-A7YD	TCGA-LGG	NA	NA	WT	non-codel	0.79	IDHwt
TCGA-E1-A7YE	TCGA-LGG	NA	NA	Mutant	non-codel	0.8	IDH-A
TCGA-E1-A7YI	TCGA-LGG	NA	NA	Mutant	non-codel	0.92	IDH-A
TCGA-E1-A7YJ	TCGA-LGG	NA	NA	WT	non-codel	0.78	IDHwt
TCGA-E1-A7YO	TCGA-LGG	G3	oligodendroglioma	Mutant	codel	0.76	IDH-O
TCGA-E1-A7YV	TCGA-LGG	G3	oligoastrocytoma	Mutant	non-codel	0.75	IDH-A
TCGA-E1-A7Z2	TCGA-LGG	NA	NA	WT	non-codel	0.74	IDHwt
TCGA-E1-A7Z4	TCGA-LGG	NA	NA	Mutant	non-codel	0.7	IDH-A
TCGA-E1-A7Z6	TCGA-LGG	G2	astrocytoma	Mutant	non-codel	0.63	IDH-A
TCGA-FG-5962	TCGA-LGG	G3	oligodendroglioma	Mutant	codel	0.83	IDH-O
TCGA-FG-5964	TCGA-LGG	G2	oligodendroglioma	Mutant	codel	0.64	IDH-O
TCGA-FG-6691	TCGA-LGG	G2	astrocytoma	Mutant	non-codel	0.82	IDH-A
TCGA-FG-6692	TCGA-LGG	G3	oligodendroglioma	WT	non-codel	0.84	IDHwt
TCGA-FG-7636	TCGA-LGG	G3	astrocytoma	Mutant	non-codel	0.81	IDH-A
TCGA-FG-7638	TCGA-LGG	G3	oligodendroglioma	Mutant	codel	0.88	IDH-O
TCGA-FG-7641	TCGA-LGG	G2	oligodendroglioma	Mutant	codel	0.79	IDH-O
TCGA-FG-8185	TCGA-LGG	G3	astrocytoma	Mutant	non-codel	0.87	IDH-A
TCGA-FG-8186	TCGA-LGG	G3	oligoastrocytoma	Mutant	codel	0.82	IDH-O
TCGA-FG-8187	TCGA-LGG	G2	oligoastrocytoma	Mutant	codel	0.73	IDH-O
TCGA-FG-A4MT	TCGA-LGG	G2	oligodendroglioma	Mutant	non-codel	0.87	IDH-A
TCGA-FG-A4MU	TCGA-LGG	G3	oligoastrocytoma	WT	non-codel	0.91	IDHwt
TCGA-FG-A4MW	TCGA-LGG	G3	oligoastrocytoma	WT	non-codel	0.72	IDHwt
TCGA-FG-A4MY	TCGA-LGG	G2	oligoastrocytoma	Mutant	non-codel	0.93	IDH-A
TCGA-FG-A60J	TCGA-LGG	G2	oligoastrocytoma	Mutant	non-codel	0.75	IDH-A
TCGA-FG-A60K	TCGA-LGG	G2	oligoastrocytoma	Mutant	codel	0.83	IDH-O
TCGA-FG-A60L	TCGA-LGG	G2	astrocytoma	Mutant	non-codel	0.76	IDH-A
TCGA-FG-A6IZ	TCGA-LGG	G2	oligodendroglioma	Mutant	codel	0.96	IDH-O
TCGA-FG-A6J3	TCGA-LGG	G3	astrocytoma	Mutant	non-codel	0.7	IDH-A
TCGA-FG-A70Y	TCGA-LGG	G2	oligodendroglioma	Mutant	non-codel	1	IDH-A
TCGA-FG-A70Z	TCGA-LGG	G3	oligoastrocytoma	WT	non-codel	0.7	IDHwt
TCGA-FG-A710	TCGA-LGG	G2	oligodendroglioma	Mutant	codel	0.83	IDH-O
TCGA-FG-A711	TCGA-LGG	G2	oligodendroglioma	Mutant	non-codel	0.74	IDH-A
TCGA-FN-7833	TCGA-LGG	G3	oligoastrocytoma	Mutant	non-codel	0.91	IDH-A
TCGA-HT-7468	TCGA-LGG	G3	oligodendroglioma	Mutant	codel	0.99	IDH-O
TCGA-HT-7469	TCGA-LGG	G3	oligodendroglioma	WT	non-codel	0.95	IDHwt
TCGA-HT-7470	TCGA-LGG	G3	oligodendroglioma	Mutant	non-codel	0.79	IDH-A
TCGA-HT-7471	TCGA-LGG	G3	oligodendroglioma	Mutant	codel	0.94	IDH-O
TCGA-HT-7472	TCGA-LGG	G2	oligodendroglioma	Mutant	non-codel	0.71	IDH-A
TCGA-HT-7473	TCGA-LGG	G2	oligoastrocytoma	Mutant	non-codel	0.77	IDH-A
TCGA-HT-7474	TCGA-LGG	G2	oligoastrocytoma	Mutant	non-codel	0.61	IDH-A
TCGA-HT-7475	TCGA-LGG	G3	oligoastrocytoma	Mutant	non-codel	0.84	IDH-A
TCGA-HT-7476	TCGA-LGG	G2	astrocytoma	Mutant	non-codel	0.71	IDH-A
TCGA-HT-7477	TCGA-LGG	G3	astrocytoma	Mutant	non-codel	1	IDH-A
TCGA-HT-7478	TCGA-LGG	G2	astrocytoma	Mutant	non-codel	0.64	IDH-A
TCGA-HT-7480	TCGA-LGG	G2	oligodendroglioma	Mutant	codel	0.89	IDH-O
TCGA-HT-7482	TCGA-LGG	G2	oligoastrocytoma	Mutant	non-codel	0.65	IDH-A
TCGA-HT-7483	TCGA-LGG	G2	oligoastrocytoma	Mutant	non-codel	0.81	IDH-A
TCGA-HT-7485	TCGA-LGG	G2	astrocytoma	Mutant	non-codel	0.8	IDH-A
TCGA-HT-7601	TCGA-LGG	G3	astrocytoma	Mutant	non-codel	0.65	IDH-A
TCGA-HT-7604	TCGA-LGG	G2	astrocytoma	Mutant	non-codel	0.9	IDH-A
TCGA-HT-7605	TCGA-LGG	G2	oligodendroglioma	Mutant	codel	0.68	IDH-O
TCGA-HT-7606	TCGA-LGG	G2	astrocytoma	Mutant	non-codel	0.95	IDH-A
TCGA-HT-7608	TCGA-LGG	G2	oligoastrocytoma	Mutant	codel	0.85	IDH-O
TCGA-HT-7610	TCGA-LGG	G2	oligoastrocytoma	Mutant	non-codel	0.63	IDH-A
TCGA-HT-7611	TCGA-LGG	G2	oligoastrocytoma	Mutant	non-codel	0.63	IDH-A
TCGA-HT-7616	TCGA-LGG	G3	oligodendroglioma	Mutant	codel	0.79	IDH-O
TCGA-HT-7676	TCGA-LGG	G2	oligodendroglioma	Mutant	non-codel	0.71	IDH-A
TCGA-HT-7677	TCGA-LGG	G3	oligodendroglioma	Mutant	codel	0.77	IDH-O
TCGA-HT-7681	TCGA-LGG	G2	oligoastrocytoma	Mutant	codel	0.73	IDH-O
TCGA-HT-7684	TCGA-LGG	G3	oligoastrocytoma	Mutant	non-codel	0.62	IDH-A
TCGA-HT-7687	TCGA-LGG	G3	oligodendroglioma	Mutant	codel	0.84	IDH-O
TCGA-HT-7689	TCGA-LGG	G2	oligodendroglioma	Mutant	non-codel	0.72	IDH-A
TCGA-HT-7690	TCGA-LGG	G3	oligoastrocytoma	Mutant	non-codel	0.79	IDH-A
TCGA-HT-7692	TCGA-LGG	G2	oligoastrocytoma	Mutant	codel	0.91	IDH-O
TCGA-HT-7693	TCGA-LGG	G2	oligodendroglioma	Mutant	non-codel	0.93	IDH-A
TCGA-HT-7695	TCGA-LGG	G2	oligodendroglioma	Mutant	codel	0.77	IDH-O
TCGA-HT-7854	TCGA-LGG	G2	astrocytoma	WT	non-codel	0.63	IDHwt
TCGA-HT-7858	TCGA-LGG	G2	astrocytoma	Mutant	non-codel	0.6	IDH-A
TCGA-HT-7860	TCGA-LGG	G3	astrocytoma	WT	non-codel	0.74	IDHwt
TCGA-HT-7875	TCGA-LGG	G2	oligodendroglioma	Mutant	codel	0.84	IDH-O
TCGA-HT-7877	TCGA-LGG	G2	oligodendroglioma	Mutant	codel	0.66	IDH-O
TCGA-HT-7879	TCGA-LGG	G3	oligoastrocytoma	Mutant	non-codel	0.66	IDH-A
TCGA-HT-7880	TCGA-LGG	G2	oligoastrocytoma	Mutant	non-codel	1	IDH-A
TCGA-HT-7884	TCGA-LGG	G2	astrocytoma	Mutant	non-codel	0.62	IDH-A
TCGA-HT-8011	TCGA-LGG	G3	astrocytoma	WT	non-codel	0.85	IDHwt
TCGA-HT-8012	TCGA-LGG	G2	oligodendroglioma	Mutant	codel	0.89	IDH-O
TCGA-HT-8013	TCGA-LGG	G2	oligoastrocytoma	Mutant	non-codel	0.84	IDH-A
TCGA-HT-8015	TCGA-LGG	G2	astrocytoma	WT	non-codel	1	IDHwt
TCGA-HT-8104	TCGA-LGG	G3	astrocytoma	WT	non-codel	0.74	IDHwt
TCGA-HT-8105	TCGA-LGG	G3	oligodendroglioma	Mutant	codel	0.73	IDH-O
TCGA-HT-8107	TCGA-LGG	G2	oligodendroglioma	WT	non-codel	1	IDHwt
TCGA-HT-8109	TCGA-LGG	G3	oligodendroglioma	Mutant	codel	0.66	IDH-O
TCGA-HT-8114	TCGA-LGG	G3	oligoastrocytoma	Mutant	non-codel	0.63	IDH-A
TCGA-HT-8564	TCGA-LGG	G3	astrocytoma	WT	non-codel	0.66	IDHwt
TCGA-HT-A5R7	TCGA-LGG	G3	astrocytoma	Mutant	non-codel	0.88	IDH-A
TCGA-HT-A5R9	TCGA-LGG	G3	oligodendroglioma	Mutant	codel	0.82	IDH-O
TCGA-HT-A5RA	TCGA-LGG	G3	astrocytoma	WT	non-codel	0.85	IDHwt
TCGA-HT-A5RB	TCGA-LGG	G2	astrocytoma	Mutant	non-codel	0.84	IDH-A
TCGA-HT-A5RC	TCGA-LGG	G3	astrocytoma	WT	non-codel	0.72	IDHwt
TCGA-HT-A614	TCGA-LGG	G2	oligoastrocytoma	Mutant	non-codel	0.8	IDH-A
TCGA-HT-A617	TCGA-LGG	G2	oligodendroglioma	WT	non-codel	0.76	IDHwt
TCGA-HT-A619	TCGA-LGG	G3	oligodendroglioma	Mutant	codel	0.9	IDH-O
TCGA-HT-A61B	TCGA-LGG	NA	NA	Mutant	non-codel	0.76	IDH-A
TCGA-HT-A61C	TCGA-LGG	G3	oligodendroglioma	WT	non-codel	0.82	IDHwt
TCGA-HT-A74H	TCGA-LGG	G3	astrocytoma	WT	non-codel	0.69	IDHwt
TCGA-HT-A74J	TCGA-LGG	G2	oligoastrocytoma	Mutant	non-codel	0.78	IDH-A
TCGA-HT-A74K	TCGA-LGG	NA	NA	Mutant	codel	0.65	IDH-O
TCGA-HT-A74L	TCGA-LGG	NA	NA	Mutant	codel	0.85	IDH-O
TCGA-HT-A74O	TCGA-LGG	G3	astrocytoma	Mutant	non-codel	0.82	IDH-A
TCGA-HW-7490	TCGA-LGG	G2	astrocytoma	Mutant	non-codel	0.87	IDH-A
TCGA-HW-7491	TCGA-LGG	G2	oligodendroglioma	Mutant	codel	0.94	IDH-O
TCGA-HW-7495	TCGA-LGG	G2	oligodendroglioma	Mutant	codel	0.72	IDH-O
TCGA-HW-8319	TCGA-LGG	G3	astrocytoma	Mutant	non-codel	0.8	IDH-A
TCGA-HW-8321	TCGA-LGG	G3	astrocytoma	Mutant	non-codel	0.74	IDH-A
TCGA-HW-8322	TCGA-LGG	G2	oligodendroglioma	Mutant	codel	0.84	IDH-O
TCGA-IK-7675	TCGA-LGG	G2	oligodendroglioma	Mutant	non-codel	1	IDH-A
TCGA-IK-8125	TCGA-LGG	G3	oligoastrocytoma	Mutant	codel	0.8	IDH-O
TCGA-KT-A74X	TCGA-LGG	G3	oligoastrocytoma	Mutant	codel	0.87	IDH-O
TCGA-KT-A7W1	TCGA-LGG	G3	astrocytoma	WT	non-codel	0.88	IDHwt
TCGA-P5-A5EU	TCGA-LGG	G3	astrocytoma	Mutant	non-codel	0.75	IDH-A
TCGA-P5-A5EX	TCGA-LGG	G3	oligodendroglioma	Mutant	codel	0.71	IDH-O
TCGA-P5-A5F0	TCGA-LGG	G2	oligodendroglioma	Mutant	codel	1	IDH-O
TCGA-P5-A5F2	TCGA-LGG	G2	astrocytoma	Mutant	non-codel	0.61	IDH-A
TCGA-P5-A5F6	TCGA-LGG	G2	oligodendroglioma	WT	non-codel	0.88	IDHwt
TCGA-P5-A72W	TCGA-LGG	G3	astrocytoma	Mutant	non-codel	0.81	IDH-A
TCGA-P5-A72X	TCGA-LGG	G3	astrocytoma	Mutant	non-codel	1	IDH-A
TCGA-P5-A72Z	TCGA-LGG	G3	oligodendroglioma	Mutant	codel	0.97	IDH-O
TCGA-P5-A730	TCGA-LGG	G3	oligoastrocytoma	Mutant	codel	0.86	IDH-O
TCGA-P5-A731	TCGA-LGG	G2	oligoastrocytoma	Mutant	non-codel	0.84	IDH-A
TCGA-P5-A733	TCGA-LGG	G2	astrocytoma	Mutant	non-codel	0.64	IDH-A
TCGA-P5-A735	TCGA-LGG	NA	NA	Mutant	non-codel	0.89	IDH-A
TCGA-P5-A737	TCGA-LGG	NA	NA	Mutant	codel	0.93	IDH-O
TCGA-P5-A77W	TCGA-LGG	NA	NA	Mutant	codel	0.68	IDH-O
TCGA-P5-A77X	TCGA-LGG	NA	NA	Mutant	codel	0.84	IDH-O
TCGA-P5-A781	TCGA-LGG	NA	NA	Mutant	codel	0.76	IDH-O
TCGA-QH-A65R	TCGA-LGG	G3	oligodendroglioma	Mutant	codel	0.73	IDH-O
TCGA-QH-A65V	TCGA-LGG	G2	oligodendroglioma	Mutant	codel	0.71	IDH-O
TCGA-QH-A65X	TCGA-LGG	G3	oligoastrocytoma	Mutant	codel	0.89	IDH-O
TCGA-QH-A65Z	TCGA-LGG	G2	oligodendroglioma	Mutant	codel	1	IDH-O
TCGA-QH-A6CS	TCGA-LGG	G3	astrocytoma	WT	non-codel	0.92	IDHwt
TCGA-QH-A6CU	TCGA-LGG	G3	oligodendroglioma	Mutant	codel	0.72	IDH-O
TCGA-QH-A6CW	TCGA-LGG	G3	oligoastrocytoma	Mutant	non-codel	1	IDH-A
TCGA-QH-A6CX	TCGA-LGG	G2	astrocytoma	WT	non-codel	0.66	IDHwt
TCGA-QH-A6CY	TCGA-LGG	G3	oligoastrocytoma	Mutant	codel	0.86	IDH-O
TCGA-QH-A6CZ	TCGA-LGG	G2	oligoastrocytoma	Mutant	codel	0.85	IDH-O
TCGA-QH-A6X3	TCGA-LGG	G2	oligoastrocytoma	Mutant	non-codel	0.86	IDH-A
TCGA-QH-A6X4	TCGA-LGG	G3	oligoastrocytoma	Mutant	codel	0.84	IDH-O
TCGA-QH-A6X5	TCGA-LGG	G2	oligoastrocytoma	Mutant	codel	0.7	IDH-O
TCGA-QH-A6X8	TCGA-LGG	G3	oligodendroglioma	Mutant	codel	0.83	IDH-O
TCGA-QH-A6X9	TCGA-LGG	G2	oligodendroglioma	Mutant	non-codel	0.69	IDH-A
TCGA-QH-A6XC	TCGA-LGG	G3	astrocytoma	WT	non-codel	1	IDHwt
TCGA-R8-A6MK	TCGA-LGG	G2	oligodendroglioma	Mutant	codel	0.71	IDH-O
TCGA-R8-A6ML	TCGA-LGG	G3	oligodendroglioma	Mutant	codel	0.93	IDH-O
TCGA-R8-A6MO	TCGA-LGG	G2	oligodendroglioma	Mutant	codel	0.74	IDH-O
TCGA-R8-A6YH	TCGA-LGG	NA	NA	Mutant	non-codel	0.92	IDH-A
TCGA-R8-A73M	TCGA-LGG	G2	oligodendroglioma	Mutant	codel	1	IDH-O
TCGA-S9-A6TS	TCGA-LGG	G3	astrocytoma	Mutant	non-codel	0.81	IDH-A
TCGA-S9-A6TU	TCGA-LGG	G2	astrocytoma	Mutant	non-codel	0.71	IDH-A
TCGA-S9-A6TV	TCGA-LGG	G3	oligoastrocytoma	Mutant	non-codel	0.86	IDH-A
TCGA-S9-A6TW	TCGA-LGG	G3	oligodendroglioma	Mutant	codel	0.86	IDH-O
TCGA-S9-A6TX	TCGA-LGG	G3	oligodendroglioma	Mutant	codel	0.82	IDH-O
TCGA-S9-A6TY	TCGA-LGG	G2	oligodendroglioma	Mutant	codel	0.85	IDH-O
TCGA-S9-A6TZ	TCGA-LGG	G2	astrocytoma	Mutant	non-codel	0.72	IDH-A
TCGA-S9-A6U0	TCGA-LGG	G3	astrocytoma	WT	non-codel	0.9	IDHwt
TCGA-S9-A6U2	TCGA-LGG	G2	oligodendroglioma	Mutant	codel	0.77	IDH-O
TCGA-S9-A6UA	TCGA-LGG	G3	astrocytoma	WT	non-codel	1	IDHwt
TCGA-S9-A6UB	TCGA-LGG	G2	oligodendroglioma	Mutant	codel	0.89	IDH-O
TCGA-S9-A6WD	TCGA-LGG	G3	oligodendroglioma	Mutant	codel	1	IDH-O
TCGA-S9-A6WE	TCGA-LGG	G2	oligodendroglioma	Mutant	codel	0.88	IDH-O
TCGA-S9-A6WG	TCGA-LGG	G3	astrocytoma	Mutant	non-codel	0.75	IDH-A
TCGA-S9-A6WH	TCGA-LGG	G2	oligoastrocytoma	Mutant	codel	0.86	IDH-O
TCGA-S9-A6WM	TCGA-LGG	G3	astrocytoma	WT	non-codel	0.89	IDHwt
TCGA-S9-A6WP	TCGA-LGG	G3	oligoastrocytoma	Mutant	codel	0.69	IDH-O
TCGA-S9-A7IX	TCGA-LGG	G3	astrocytoma	WT	non-codel	0.62	IDHwt
TCGA-S9-A7IY	TCGA-LGG	G3	oligoastrocytoma	Mutant	codel	0.63	IDH-O
TCGA-S9-A7J0	TCGA-LGG	G3	oligodendroglioma	Mutant	non-codel	0.85	IDH-A
TCGA-S9-A7J1	TCGA-LGG	G2	oligodendroglioma	Mutant	codel	0.76	IDH-O
TCGA-S9-A7J2	TCGA-LGG	G3	oligodendroglioma	Mutant	codel	0.9	IDH-O
TCGA-S9-A7J3	TCGA-LGG	G3	oligodendroglioma	Mutant	codel	0.78	IDH-O
TCGA-S9-A7QW	TCGA-LGG	G3	astrocytoma	Mutant	non-codel	1	IDH-A
TCGA-S9-A7QX	TCGA-LGG	G3	astrocytoma	Mutant	non-codel	0.72	IDH-A
TCGA-S9-A7QY	TCGA-LGG	G2	oligoastrocytoma	Mutant	codel	0.69	IDH-O
TCGA-S9-A7R1	TCGA-LGG	G2	oligodendroglioma	Mutant	codel	0.74	IDH-O
TCGA-S9-A7R2	TCGA-LGG	G3	astrocytoma	WT	non-codel	1	IDHwt
TCGA-S9-A7R3	TCGA-LGG	G2	astrocytoma	Mutant	non-codel	0.74	IDH-A
TCGA-S9-A7R4	TCGA-LGG	G3	astrocytoma	Mutant	non-codel	0.74	IDH-A
TCGA-S9-A7R8	TCGA-LGG	G3	astrocytoma	Mutant	non-codel	0.88	IDH-A
TCGA-TM-A7C3	TCGA-LGG	G3	astrocytoma	WT	non-codel	0.89	IDHwt
TCGA-TM-A7C4	TCGA-LGG	G2	astrocytoma	Mutant	non-codel	0.68	IDH-A
TCGA-TM-A7C5	TCGA-LGG	G2	oligoastrocytoma	Mutant	codel	0.88	IDH-O
TCGA-TM-A7CA	TCGA-LGG	G2	astrocytoma	Mutant	non-codel	0.67	IDH-A
TCGA-TM-A7CF	TCGA-LGG	G2	astrocytoma	Mutant	non-codel	0.62	IDH-A
TCGA-TQ-A7RF	TCGA-LGG	NA	NA	Mutant	non-codel	0.84	IDH-A
TCGA-TQ-A7RG	TCGA-LGG	NA	NA	Mutant	codel	0.76	IDH-O
TCGA-TQ-A7RH	TCGA-LGG	NA	NA	Mutant	non-codel	0.8	IDH-A
TCGA-TQ-A7RI	TCGA-LGG	NA	NA	Mutant	codel	0.84	IDH-O
TCGA-TQ-A7RK	TCGA-LGG	NA	NA	Mutant	non-codel	0.65	IDH-A
TCGA-TQ-A7RM	TCGA-LGG	NA	NA	Mutant	non-codel	0.92	IDH-A
TCGA-TQ-A7RN	TCGA-LGG	NA	NA	Mutant	codel	0.88	IDH-O
TCGA-TQ-A7RO	TCGA-LGG	NA	NA	Mutant	codel	0.73	IDH-O
TCGA-TQ-A7RQ	TCGA-LGG	NA	NA	Mutant	codel	0.9	IDH-O
TCGA-TQ-A7RS	TCGA-LGG	NA	NA	Mutant	codel	0.85	IDH-O
TCGA-TQ-A7RV	TCGA-LGG	NA	NA	Mutant	non-codel	1	IDH-A
TCGA-TQ-A7RW	TCGA-LGG	NA	NA	Mutant	non-codel	1	IDH-A
TCGA-VW-A7QS	TCGA-LGG	G3	oligodendroglioma	Mutant	codel	0.95	IDH-O
TCGA-02-0047	TCGA-GBM	G4	glioblastoma	WT	non-codel	0.7	IDHwt
TCGA-02-2483	TCGA-GBM	G4	glioblastoma	Mutant	non-codel	0.73	IDH-A
TCGA-02-2485	TCGA-GBM	G4	glioblastoma	WT	non-codel	0.93	IDHwt
TCGA-02-2486	TCGA-GBM	G4	glioblastoma	WT	non-codel	0.73	IDHwt
TCGA-06-0125	TCGA-GBM	G4	glioblastoma	WT	non-codel	0.9	IDHwt
TCGA-06-0129	TCGA-GBM	G4	glioblastoma	Mutant	non-codel	0.92	IDH-A
TCGA-06-0157	TCGA-GBM	G4	glioblastoma	WT	non-codel	0.82	IDHwt
TCGA-06-0158	TCGA-GBM	G4	glioblastoma	WT	non-codel	0.79	IDHwt
TCGA-06-0168	TCGA-GBM	G4	glioblastoma	WT	non-codel	0.68	IDHwt
TCGA-06-0174	TCGA-GBM	G4	glioblastoma	WT	non-codel	0.94	IDHwt
TCGA-06-0184	TCGA-GBM	G4	glioblastoma	WT	non-codel	0.61	IDHwt
TCGA-06-0187	TCGA-GBM	G4	glioblastoma	WT	non-codel	0.87	IDHwt
TCGA-06-0211	TCGA-GBM	G4	glioblastoma	WT	non-codel	0.86	IDHwt
TCGA-06-0219	TCGA-GBM	G4	glioblastoma	WT	non-codel	0.65	IDHwt
TCGA-06-0238	TCGA-GBM	G4	glioblastoma	WT	non-codel	0.78	IDHwt
TCGA-06-0644	TCGA-GBM	G4	glioblastoma	WT	non-codel	0.62	IDHwt
TCGA-06-0645	TCGA-GBM	G4	glioblastoma	WT	non-codel	0.64	IDHwt
TCGA-06-0646	TCGA-GBM	G4	glioblastoma	WT	non-codel	0.84	IDHwt
TCGA-06-0649	TCGA-GBM	G4	glioblastoma	WT	non-codel	0.62	IDHwt
TCGA-06-0686	TCGA-GBM	G4	glioblastoma	WT	non-codel	0.85	IDHwt
TCGA-06-0743	TCGA-GBM	G4	glioblastoma	WT	non-codel	0.85	IDHwt
TCGA-06-0744	TCGA-GBM	G4	glioblastoma	WT	non-codel	0.89	IDHwt
TCGA-06-0745	TCGA-GBM	G4	glioblastoma	WT	non-codel	0.81	IDHwt
TCGA-06-0747	TCGA-GBM	G4	glioblastoma	WT	non-codel	0.91	IDHwt
TCGA-06-0750	TCGA-GBM	G4	glioblastoma	WT	non-codel	0.72	IDHwt
TCGA-06-0878	TCGA-GBM	G4	glioblastoma	WT	non-codel	0.76	IDHwt
TCGA-06-1804	TCGA-GBM	G4	glioblastoma	WT	non-codel	0.82	IDHwt
TCGA-06-2557	TCGA-GBM	G4	glioblastoma	WT	non-codel	0.72	IDHwt
TCGA-06-2558	TCGA-GBM	G4	glioblastoma	WT	non-codel	0.82	IDHwt
TCGA-06-2559	TCGA-GBM	G4	glioblastoma	WT	non-codel	0.9	IDHwt
TCGA-06-2562	TCGA-GBM	G4	glioblastoma	WT	non-codel	0.74	IDHwt
TCGA-06-2563	TCGA-GBM	G4	glioblastoma	WT	non-codel	0.86	IDHwt
TCGA-06-2564	TCGA-GBM	G4	glioblastoma	WT	non-codel	0.78	IDHwt
TCGA-06-2565	TCGA-GBM	G4	glioblastoma	WT	non-codel	0.91	IDHwt
TCGA-06-2567	TCGA-GBM	G4	glioblastoma	WT	non-codel	0.8	IDHwt
TCGA-06-2569	TCGA-GBM	G4	glioblastoma	WT	non-codel	0.93	IDHwt
TCGA-06-2570	TCGA-GBM	G4	glioblastoma	Mutant	non-codel	0.9	IDH-A
TCGA-06-5408	TCGA-GBM	G4	glioblastoma	WT	non-codel	0.87	IDHwt
TCGA-06-5411	TCGA-GBM	G4	glioblastoma	WT	non-codel	0.64	IDHwt
TCGA-06-5413	TCGA-GBM	G4	glioblastoma	WT	non-codel	0.74	IDHwt
TCGA-06-5414	TCGA-GBM	G4	glioblastoma	WT	non-codel	0.78	IDHwt
TCGA-06-5416	TCGA-GBM	G4	glioblastoma	NA	non-codel	0.79	IDHwt
TCGA-06-5418	TCGA-GBM	G4	glioblastoma	WT	non-codel	0.8	IDHwt
TCGA-06-5856	TCGA-GBM	G4	glioblastoma	WT	non-codel	0.9	IDHwt
TCGA-06-5858	TCGA-GBM	G4	glioblastoma	WT	non-codel	0.85	IDHwt
TCGA-06-5859	TCGA-GBM	G4	glioblastoma	WT	non-codel	0.78	IDHwt
TCGA-08-0386	TCGA-GBM	G4	glioblastoma	WT	non-codel	0.89	IDHwt
TCGA-12-0616	TCGA-GBM	G4	glioblastoma	WT	non-codel	0.88	IDHwt
TCGA-12-0618	TCGA-GBM	G4	glioblastoma	WT	non-codel	0.96	IDHwt
TCGA-12-0619	TCGA-GBM	G4	glioblastoma	WT	non-codel	0.8	IDHwt
TCGA-12-0821	TCGA-GBM	G4	glioblastoma	WT	non-codel	0.9	IDHwt
TCGA-12-3650	TCGA-GBM	G4	glioblastoma	WT	non-codel	0.88	IDHwt
TCGA-12-3652	TCGA-GBM	G4	glioblastoma	WT	non-codel	0.92	IDHwt
TCGA-12-3653	TCGA-GBM	G4	glioblastoma	WT	non-codel	0.92	IDHwt
TCGA-12-5295	TCGA-GBM	G4	glioblastoma	WT	non-codel	0.74	IDHwt
TCGA-12-5299	TCGA-GBM	G4	glioblastoma	WT	non-codel	0.91	IDHwt
TCGA-14-0787	TCGA-GBM	G4	glioblastoma	WT	non-codel	0.85	IDHwt
TCGA-14-0790	TCGA-GBM	G4	glioblastoma	WT	non-codel	0.93	IDHwt
TCGA-14-0871	TCGA-GBM	G4	glioblastoma	WT	non-codel	0.93	IDHwt
TCGA-14-1823	TCGA-GBM	G4	glioblastoma	WT	non-codel	0.64	IDHwt
TCGA-14-1825	TCGA-GBM	G4	glioblastoma	WT	non-codel	0.88	IDHwt
TCGA-14-1829	TCGA-GBM	G4	glioblastoma	WT	non-codel	0.7	IDHwt
TCGA-14-2554	TCGA-GBM	G4	glioblastoma	WT	non-codel	0.81	IDHwt
TCGA-15-0742	TCGA-GBM	G4	glioblastoma	WT	non-codel	0.92	IDHwt
TCGA-16-0846	TCGA-GBM	G4	glioblastoma	WT	non-codel	0.64	IDHwt
TCGA-19-1390	TCGA-GBM	G4	glioblastoma	WT	non-codel	0.79	IDHwt
TCGA-19-1787	TCGA-GBM	G4	glioblastoma	NA	non-codel	0.86	IDHwt
TCGA-19-2619	TCGA-GBM	G4	glioblastoma	WT	non-codel	0.89	IDHwt
TCGA-19-2620	TCGA-GBM	G4	glioblastoma	WT	non-codel	0.68	IDHwt
TCGA-19-2624	TCGA-GBM	G4	glioblastoma	WT	non-codel	1	IDHwt
TCGA-19-2625	TCGA-GBM	G4	glioblastoma	WT	non-codel	0.65	IDHwt
TCGA-19-5960	TCGA-GBM	G4	glioblastoma	WT	non-codel	0.97	IDHwt
TCGA-26-1442	TCGA-GBM	G4	glioblastoma	Mutant	non-codel	0.79	IDH-A
TCGA-26-5132	TCGA-GBM	G4	glioblastoma	WT	non-codel	0.84	IDHwt
TCGA-26-5133	TCGA-GBM	G4	glioblastoma	WT	non-codel	0.88	IDHwt
TCGA-26-5134	TCGA-GBM	G4	glioblastoma	WT	non-codel	0.92	IDHwt
TCGA-26-5135	TCGA-GBM	G4	glioblastoma	WT	non-codel	0.82	IDHwt
TCGA-26-5136	TCGA-GBM	G4	glioblastoma	WT	non-codel	0.83	IDHwt
TCGA-26-5139	TCGA-GBM	G4	glioblastoma	WT	non-codel	0.8	IDHwt
TCGA-27-1830	TCGA-GBM	G4	glioblastoma	WT	non-codel	0.64	IDHwt
TCGA-27-1831	TCGA-GBM	G4	glioblastoma	WT	non-codel	0.68	IDHwt
TCGA-27-1834	TCGA-GBM	G4	glioblastoma	WT	non-codel	0.76	IDHwt
TCGA-27-1835	TCGA-GBM	G4	glioblastoma	WT	non-codel	0.87	IDHwt
TCGA-27-1837	TCGA-GBM	G4	glioblastoma	WT	non-codel	0.82	IDHwt
TCGA-27-2519	TCGA-GBM	G4	glioblastoma	WT	non-codel	0.7	IDHwt
TCGA-27-2521	TCGA-GBM	G4	glioblastoma	Mutant	non-codel	0.91	IDH-A
TCGA-27-2523	TCGA-GBM	G4	glioblastoma	WT	non-codel	0.92	IDHwt
TCGA-27-2524	TCGA-GBM	G4	glioblastoma	WT	non-codel	0.8	IDHwt
TCGA-27-2526	TCGA-GBM	G4	glioblastoma	WT	non-codel	0.86	IDHwt
TCGA-27-2528	TCGA-GBM	G4	glioblastoma	WT	non-codel	0.76	IDHwt
TCGA-28-1747	TCGA-GBM	G4	glioblastoma	WT	non-codel	0.8	IDHwt
TCGA-28-1753	TCGA-GBM	G4	glioblastoma	WT	non-codel	0.62	IDHwt
TCGA-28-2509	TCGA-GBM	G4	glioblastoma	WT	non-codel	0.74	IDHwt
TCGA-28-2514	TCGA-GBM	G4	glioblastoma	WT	non-codel	0.88	IDHwt
TCGA-28-5204	TCGA-GBM	G4	glioblastoma	WT	non-codel	0.89	IDHwt
TCGA-28-5207	TCGA-GBM	G4	glioblastoma	WT	non-codel	0.75	IDHwt
TCGA-28-5208	TCGA-GBM	G4	glioblastoma	WT	non-codel	0.87	IDHwt
TCGA-28-5209	TCGA-GBM	G4	glioblastoma	WT	non-codel	0.92	IDHwt
TCGA-28-5215	TCGA-GBM	G4	glioblastoma	WT	non-codel	0.77	IDHwt
TCGA-28-5218	TCGA-GBM	G4	glioblastoma	WT	non-codel	0.6	IDHwt
TCGA-28-5220	TCGA-GBM	G4	glioblastoma	WT	non-codel	0.89	IDHwt
TCGA-32-1970	TCGA-GBM	G4	glioblastoma	WT	non-codel	0.87	IDHwt
TCGA-32-2615	TCGA-GBM	G4	glioblastoma	WT	non-codel	0.84	IDHwt
TCGA-32-2616	TCGA-GBM	G4	glioblastoma	NA	non-codel	0.82	IDHwt
TCGA-32-2634	TCGA-GBM	G4	glioblastoma	WT	non-codel	0.89	IDHwt
TCGA-32-2638	TCGA-GBM	G4	glioblastoma	WT	non-codel	0.83	IDHwt
TCGA-32-4213	TCGA-GBM	G4	glioblastoma	WT	non-codel	0.69	IDHwt
TCGA-41-2571	TCGA-GBM	G4	glioblastoma	WT	non-codel	0.78	IDHwt
TCGA-41-2572	TCGA-GBM	G4	glioblastoma	WT	non-codel	0.84	IDHwt
TCGA-41-3915	TCGA-GBM	G4	glioblastoma	WT	non-codel	0.77	IDHwt
TCGA-41-5651	TCGA-GBM	G4	glioblastoma	WT	non-codel	0.96	IDHwt
TCGA-76-4925	TCGA-GBM	G4	glioblastoma	WT	non-codel	0.94	IDHwt
TCGA-76-4926	TCGA-GBM	G4	glioblastoma	WT	non-codel	0.79	IDHwt
TCGA-76-4929	TCGA-GBM	G4	glioblastoma	WT	non-codel	0.8	IDHwt
TCGA-76-4931	TCGA-GBM	G4	glioblastoma	WT	non-codel	0.93	IDHwt
