## Supplementary Table S3 for "Challenges in the discovery of tumor-specific alternative splicing-derived cell-surface antigens in glioma"

### Sheet: 20231023_altspl_cell_surface_pa
Supplementary Table S3. Positive sample rate data in intron retention analysis.
Symbol	ENSG	Junction_ID	IDHwt	IDH-A	IDH-O	GTEx-brain
ATP1A2	ENSG00000018625	chr1:+:160104410-160104934	0.102	0.029	0.049	0.223
CD74	ENSG00000019582	chr5:-:149781813-149782125	0.054	0.014	0.065	0.172
SLC22A17	ENSG00000092096	chr14:-:23816145-23816309	0.072	0.043	0.024	0.072
SLC22A17	ENSG00000092096	chr14:-:23816940-23817099	0.036	0	0	0.143
SLC22A17	ENSG00000092096	chr14:-:23817205-23817369	0.048	0.007	0	0.139
APLP1	ENSG00000105290	chr19:+:36362647-36362759	0.048	0.036	0.016	0.059
APLP1	ENSG00000105290	chr19:+:36362938-36363384	0.018	0	0	0.131
APLP1	ENSG00000105290	chr19:+:36363515-36364540	0.024	0.007	0	0.229
APLP1	ENSG00000105290	chr19:+:36364615-36365405	0.181	0.021	0.016	0.25
APLP1	ENSG00000105290	chr19:+:36367518-36368619	0.193	0	0.008	0.079
APLP1	ENSG00000105290	chr19:+:36369556-36369791	0.139	0.086	0.098	0.104
APLP1	ENSG00000105290	chr19:+:36369854-36369975	0.042	0.014	0.016	0.072
APLP1	ENSG00000105290	chr19:+:36370119-36370244	0.054	0.007	0.008	0.047
ATP1A3	ENSG00000105409	chr19:-:42471117-42471400	0.078	0.007	0	0.111
ATP1A3	ENSG00000105409	chr19:-:42471492-42471813	0.072	0.157	0.098	0.215
ATP1A3	ENSG00000105409	chr19:-:42471915-42472936	0.066	0.036	0.008	0.24
ABCA2	ENSG00000107331	chr9:-:139904096-139904220	0.006	0	0.016	0.051
BAI2	ENSG00000121753	chr1:-:32193206-32193625	0.06	0.007	0	0.069
LRP1	ENSG00000123384	chr12:+:57605597-57605709	0.054	0.036	0.008	0.076
LRP1	ENSG00000123384	chr12:+:57605800-57605899	0.018	0.021	0	0.053
PLP1	ENSG00000123560	chrX:+:103031927-103040510	0.114	0.021	0	0.235
PLP1	ENSG00000123560	chrX:+:103042895-103043365	0.127	0.036	0	0.214
PLP1	ENSG00000123560	chrX:+:103044327-103045454	0.108	0.007	0	0.093
ATP1B2	ENSG00000129244	chr17:+:7557575-7557945	0.145	0.007	0.008	0.197
CALY	ENSG00000130643	chr10:-:135139624-135140381	0.048	0.05	0.041	0.15
CD63	ENSG00000135404	chr12:-:56119410-56119596	0.193	0.071	0.073	0.169
CD63	ENSG00000135404	chr12:-:56120579-56120673	0.048	0.007	0.008	0.064
FAIM2	ENSG00000135472	chr12:-:50282985-50283263	0	0.014	0	0.048
ITM2C	ENSG00000135916	chr2:+:231729860-231738131	0.169	0.029	0.033	0.244
ITM2C	ENSG00000135916	chr2:+:231738272-231740334	0.181	0.014	0	0.245
ITM2C	ENSG00000135916	chr2:+:231740523-231741571	0.133	0.021	0	0.209
ITM2C	ENSG00000135916	chr2:+:231741682-231742114	0.175	0.014	0.024	0.262
ITM2C	ENSG00000135916	chr2:+:231742265-231742722	0.181	0.057	0.041	0.272
ITM2B	ENSG00000136156	chr13:+:48828072-48830312	0.163	0	0	0.202
ITM2B	ENSG00000136156	chr13:+:48830519-48832261	0.235	0.014	0.016	0.246
ITM2B	ENSG00000136156	chr13:+:48832372-48832932	0.084	0.05	0.016	0.249
ITM2B	ENSG00000136156	chr13:+:48833083-48835274	0.199	0.007	0.008	0.18
APP	ENSG00000142192	chr21:-:27277389-27284052	0.09	0.014	0	0.294
APP	ENSG00000142192	chr21:-:27327003-27327940	0.024	0	0	0.147
ATP1B1	ENSG00000143153	chr1:+:169099328-169100529	0.187	0.036	0.016	0.211
TSPAN7	ENSG00000156298	chrX:+:38546928-38547192	0.114	0.021	0	0.142
ATP1A1	ENSG00000163399	chr1:+:116935610-116936152	0.283	0.057	0.073	0.303
ATP1A1	ENSG00000163399	chr1:+:116943628-116943751	0.066	0	0.008	0.062
ATP1A1	ENSG00000163399	chr1:+:116943882-116944175	0.277	0.143	0.163	0.258
ATP1A1	ENSG00000163399	chr1:+:116944277-116946505	0.145	0	0	0.072
BSG	ENSG00000172270	chr19:+:580461-580645	0.114	0.029	0.057	0.106
BSG	ENSG00000172270	chr19:+:581591-582305	0.163	0.029	0.016	0.268
BSG	ENSG00000172270	chr19:+:582330-582513	0.163	0.05	0.033	0.139
BSG	ENSG00000172270	chr19:+:582582-582749	0.078	0.036	0.008	0.079
HLA-DRB1	ENSG00000196126	chr6:-:32548047-32548522	0.157	0.021	0.024	0.225
SHISA4	ENSG00000198892	chr1:+:201860696-201860927	0.187	0.157	0.138	0.197
HLA-C	ENSG00000204525	chr6:-:31236950-31237114	0.114	0.057	0.016	0.119
HLA-C	ENSG00000204525	chr6:-:31237162-31237269	0.054	0	0.008	0.068
HLA-B	ENSG00000234745	chr6:-:31322073-31322255	0.006	0.007	0.033	0.024
HLA-B	ENSG00000234745	chr6:-:31322303-31322409	0.06	0	0	0.046
