## Supplementary Table S4 for "Challenges in the discovery of tumor-specific alternative splicing-derived cell-surface antigens in glioma"

### Sheet: 20230827_altspl_cell_surface_pa
Supplementary Table S4. Molecular pathology information of spatially mapped clinical tumor dataset.
Sample No	Tumor_ID	Patient_ID	Class	Sample	Grade	IDH1_Status	IDH1_Status_Detail	Chr_1p19q_Status	#.of.Pieces.with.high.tumor.purity
T1	SF11731	P454	IDHwt	Primary	4	wt	wt	no-codel	10
T2	SF12300	P485	IDHwt	Primary	4	wt	wt	no-codel	6
T3	SF12251	P498	IDHwt	Primary	4	wt	wt	no-codel	7
T4	SF11901	P455	IDHwt	Primary	4	wt	wt	no-codel	5
T5	SF12329	P500	IDHwt	Primary	4	wt	wt	no-codel	7
T6	SF11913	P458	IDHwt	Primary	4	wt	wt	no-codel	10
T7	SF12631	P521	IDHwt	Primary	4	wt	wt	no-codel	6
T8	SF11644	P452	IDHwt	Primary	4	wt	wt	no-codel	9
T9	SF12822	P530	IDHwt	Primary	4	wt	wt	no-codel	12
T10	SF12518	P503	IDHwt	Primary	4	wt	wt	no-codel	8
T11	SF12601	P519	IDHwt	Primary	4	wt	wt	no-codel	6
T12	SF12180	P475	IDHwt	Primary	4	wt	wt	no-codel	5
T13	SF12311	P499	IDHwt	Primary	4	wt	wt	no-codel	5
T14	SF12336	P501	IDHwt	Primary	4	wt	wt	no-codel	4
T15	SF12069	P470	IDH-A	Primary	2	mut	R132H	no-codel	7
T16	SF12506	P508	IDH-A	Primary	2	mut	R132H	no-codel	12
T17	SF11904	P456	IDH-A	Primary	3	mut	R132H	NA	8
T18	SF11690	P453	IDH-A	Primary	2	mut	R132H	no-codel	7
T19	SF12446	P507	IDH-A	Primary	3	mut	R132H	no-codel	3
T20	SF11136	P375	IDH-A	Primary	2	mut	R132C	no-codel	6
T21	SF12225	P482	IDH-A	Primary	4	mut	R132H	no-codel	9
T22	SF10809	P303	IDH-A	Primary	2	mut	R132H	no-codel	8
T23	SF12354	P490	IDH-O	Primary	3	mut	R132H	codel	6
T24	SF12562	P505	IDH-O	Primary	3	mut	R132H	codel	3
