## Supplementary Table S5 for "Challenges in the discovery of tumor-specific alternative splicing-derived cell-surface antigens in glioma"

### Sheet: 20230827_altspl_cell_surface_pa
Supplementary Table S5. Molecular pathology information of longitudinally collected clinical tumor dataset.
Sample No	Tumor_ID	Patient_ID	Class	Sample	Grade	IDH1_Status	IDH1_Status_Detail	Chr_1p19q_Status	#.of.Pieces.with.high.tumor.purity
Patient 1	SF10986	P386	IDHwt	Primary	4	wt	wt	no-codel	1
Patient 1	SF11411	P386	IDHwt	Recurrence1	4	wt	wt	no-codel	1
Patient 2	SF11136	P375	IDH-A	Primary	2	mut	R132C	no-codel	10
Patient 2	SF12186	P375	IDH-A	Recurrence1	2	mut	R132C	no-codel	1
Patient 3	SF12069	P470	IDH-A	Primary	2	mut	R132H	no-codel	7
Patient 3	SF12286	P470	IDH-A	Recurrence1	4	mut	R132H	no-codel	1
Patient 4	SF10809	P303	IDH-A	Primary	2	mut	R132H	no-codel	10
Patient 4	SF11848	P303	IDH-A	Recurrence1	4	mut	R132H	no-codel	1
Patient 5	SF9896	P84	IDH-A	Primary	2	mut	R132S	no-codel	1
Patient 5	SF10549	P84	IDH-A	Recurrence1	2	mut	R132S	no-codel	1
Patient 6	SF2277	P295	IDH-O	Primary	2	mut	R132H	codel	1
Patient 6	SF7262	P295	IDH-O	Recurrence1	2	mut	R132H	codel	1
Patient 6	SF10576	P295	IDH-O	Recurrence2	3	mut	R132H	codel	1
Patient 7	SF7079	P450	IDH-O	Primary	2	mut	R132H	codel	1
Patient 7	SF11612	P450	IDH-O	Recurrence1	3	mut	R132H	no-codel	10
Patient 8	SF8466	P129	IDH-O	Primary	2	mut	R132H	codel	1
Patient 8	SF10055	P129	IDH-O	Recurrence2	3	mut	R132H	codel	1
Patient 9	SF8687	P474	IDH-O	Primary	3	mut	R132H	codel	1
Patient 9	SF10449	P474	IDH-O	Recurrence1	3	mut	R132H	codel	1
Patient 10	SF7003	P191	IDH-O	Primary	2	mut	R132H	codel	1
Patient 10	SF10186	P191	IDH-O	Recurrence1	3	mut	R132H	codel	1
Patient 11	SF3086	P270	IDH-O	Recurrence1	2	mut	R132H	codel	1
Patient 11	SF7991	P270	IDH-O	Recurrence2	2	mut	R132H	codel	1
